# Host CD59 Potentiates the Type III Secretion System in *Yersinia pseudotuberculosis*

**DOI:** 10.64898/2026.01.07.697569

**Authors:** Kristen J. Davis, Kerri-Lynn Sheahan, Connor S. Murphy, Joshua J. Whiteley, Bree B. Aldridge, Ralph R. Isberg

**Author notes:** Kerri Sheahan, Obsidian Therapeutics; Connor Murphy, Graduate School of Biomedical Sciences and Engineering, University of Maine.

## Abstract

Type III secretion systems (T3SS) play critical roles in disease for many Gram-negative pathogens. Although the structural details of T3SS assembly have been extensively studied, the intimate interactions between T3SS components and the target host plasma membrane are poorly characterized. A previous RNA interference (RNAi) study identified the GPI-linked surface protein CD59 as a critical host component that supports the movement of *Yersinia pseudotuberculosis* (*Yptb*) T3SS effectors into the host cytosol. We show here that both depletion and increased levels of CD59 reduced *Yptb* T3SS pore formation and Yop translocation into host target cells. CD59 is unlikely to act as a receptor for the T3SS translocon, as physical blockade of CD59 or enzymatic removal of all GPI-linked surface proteins had no effect on T3SS function. Consistent with its importance in supporting T3SS function, efficient bacterial effector-mediated focal adhesion disassembly was dependent on CD59. Surprisingly, depletion of CD59 interfered with the rearrangement of the lipid raft marker GM1 that occurs after *Yptb* adhesion to host cells, indicating that CD59 supports lipid microdomain dynamics. Consistent with a role in modulating lipid composition, the loss of CD59 led to the accumulation of phosphatidylcholine and alterations in both fatty acid chain lengths and saturation levels. This work points to a role for CD59 in maintaining plasma membrane dynamics necessary for efficient T3SS translocon function. In addition, a polarization index is described that quantifies the asymmetric association of membrane compartments with organelles.
