## Supplemental Dataset 1 for "Host CD59 Potentiates the Type III Secretion System in *Yersinia pseudotuberculosis*"

### Sheet: Description of Dataset 1
Data for Fig. 5H to determine the Polarization Index (R) for each of 6 samples displayed in Fig 5A-F
R determined as described (Materials and Methods)

### Sheet: Uninfected
file	knockdown	infection	nucleus	siNT_uninfect	nuclear_mCherry_mean	nucleus_area_px	n_region_px			file	knockdown	infection	nucleus	siCD59_uninfect	nuclear_mCherry_mean	nucleus_area_px	n_region_px
GM1_siNT_nobugs-02.czi	siNT	nobugs	2	0.706175	4415.12	46686	5305			GM1_siCD59_nobugs-02.czi	siCD59	nobugs	2	0.337757	3143.11	61528	5530
GM1_siNT_nobugs-02.czi	siNT	nobugs	3	0.737702	4871.55	35442	4582			GM1_siCD59_nobugs-02.czi	siCD59	nobugs	4	0.763075	3524.1	41688	3784
GM1_siNT_nobugs-02.czi	siNT	nobugs	4	0.442827	6969.09	834	1633			GM1_siCD59_nobugs-02.czi	siCD59	nobugs	6	0.749715	3100.8	46487	3241
GM1_siNT_nobugs-03.czi	siNT	nobugs	2	0.649808	4427.84	49174	7327			GM1_siCD59_nobugs-03.czi	siCD59	nobugs	1	0.813796	3787.86	71506	5466
GM1_siNT_nobugs-04.czi	siNT	nobugs	2	0.781729	3883.96	52738	2926			GM1_siCD59_nobugs-04.czi	siCD59	nobugs	2	0.267997	3534.02	56337	11931
GM1_siNT_nobugs-04.czi	siNT	nobugs	3	0.746587	4093.24	60042	4318			GM1_siCD59_nobugs-05.czi	siCD59	nobugs	3	0.27577	4141.23	59657	9863
GM1_siNT_nobugs-04.czi	siNT	nobugs	4	0.417352	5535.17	52623	9937			GM1_siCD59_nobugs-05.czi	siCD59	nobugs	5	0.101276	4966.33	63293	12337
GM1_siNT_nobugs-05.czi	siNT	nobugs	2	0.917394	3189.58	60524	2881			GM1_siCD59_nobugs-06.czi	siCD59	nobugs	2	0.588125	4016.61	55752	4319
GM1_siNT_nobugs-05.czi	siNT	nobugs	3	0.766437	3482.31	37426	3352			GM1_siCD59_nobugs-06.czi	siCD59	nobugs	3	0.147262	4643.11	90350	16914
GM1_siNT_nobugs-06.czi	siNT	nobugs	2	0.740463	4727.91	67377	5908			GM1_siCD59_nobugs-07.czi	siCD59	nobugs	2	0.135694	3528.58	45741	12416
GM1_siNT_nobugs-07.czi	siNT	nobugs	2	0.882284	3164.04	54167	2672			GM1_siCD59_nobugs-07.czi	siCD59	nobugs	3	0.119069	3680.03	37749	11549
GM1_siNT_nobugs-07.czi	siNT	nobugs	3	0.617689	3935.9	46916	5075			GM1_siCD59_nobugs-08.czi	siCD59	nobugs	2	0.0922373	3436.67	37550	13201
GM1_siNT_nobugs-07.czi	siNT	nobugs	4	0.790322	3919.27	44351	4219			GM1_siCD59_nobugs-09.czi	siCD59	nobugs	2	0.496754	3984.63	88038	7304
GM1_siNT_nobugs-08.czi	siNT	nobugs	1	0.43139	3850.03	71106	10075			GM1_siCD59_nobugs-10.czi	siCD59	nobugs	2	0.619816	4256.85	65142	7027
GM1_siNT_nobugs-08.czi	siNT	nobugs	2	0.665528	3419.76	63611	5547			GM1_siCD59_nobugs-10.czi	siCD59	nobugs	3	0.379783	4308.86	53289	6583
GM1_siNT_nobugs-09.czi	siNT	nobugs	2	0.636866	4102.65	49963	5648			GM1_siCD59_nobugs-11.czi	siCD59	nobugs	1	0.144491	3690.01	59649	11867
GM1_siNT_nobugs-09.czi	siNT	nobugs	4	0.760798	2912.51	40509	499			GM1_siCD59_nobugs-11.czi	siCD59	nobugs	2	0.161382	3953.6	57598	12442
GM1_siNT_nobugs-10.czi	siNT	nobugs	1	0.878981	4196.33	50509	3664			GM1_siCD59_nobugs-12.czi	siCD59	nobugs	2	0.513577	3861.4	114489	9337
GM1_siNT_nobugs-10.czi	siNT	nobugs	2	0.892034	3709.95	32658	2202			GM1_siCD59_nobugs-13.czi	siCD59	nobugs	3	0.156045	3251.91	72299	7095
GM1_siNT_nobugs-10.czi	siNT	nobugs	3	0.655984	3647.51	34591	3308			GM1_siCD59_nobugs-13.czi	siCD59	nobugs	4	0.301039	3737.83	79628	11186
GM1_siNT_nobugs-11.czi	siNT	nobugs	3	0.37883	4058.86	41032	7820			GM1_siCD59_nobugs-14.czi	siCD59	nobugs	1	0.213061	3221.76	66648	8197
GM1_siNT_nobugs-11.czi	siNT	nobugs	4	0.728828	3814.8	824	506			GM1_siCD59_nobugs-14.czi	siCD59	nobugs	2	0.627434	3415.8	44009	4937
GM1_siNT_nobugs-11.czi	siNT	nobugs	5	0.783208	3467.16	878	276			GM1_siCD59_nobugs-14.czi	siCD59	nobugs	3	0.121321	4835.05	55009	13404
GM1_siNT_nobugs-12.czi	siNT	nobugs	3	0.566604	8485.63	44755	8794			GM1_siCD59_nobugs-15.czi	siCD59	nobugs	4	0.375922	3365.45	44667	4167
GM1_siNT_nobugs-13.czi	siNT	nobugs	4	0.498842	6704.12	54477	10089			GM1_siCD59_nobugs-15.czi	siCD59	nobugs	5	0.544363	3219.64	6976	286
GM1_siNT_nobugs-13.czi	siNT	nobugs	5	0.980066	3269.01	47855	280			GM1_siCD59_nobugs-15.czi	siCD59	nobugs	9	0.120197	5246.68	62503	13343
GM1_siNT_nobugs-13.czi	siNT	nobugs	6	0.873877	3494.74	45802	1574			GM1_siCD59_nobugs-16.czi	siCD59	nobugs	1	0.115142	4093.06	92024	16923
GM1_siNT_nobugs-15.czi	siNT	nobugs	2	0.395845	4312.16	23594	7556			GM1_siCD59_nobugs-17.czi	siCD59	nobugs	3	0.0169632	4023.61	41979	14230
GM1_siNT_nobugs-15.czi	siNT	nobugs	3	0.225524	5097.81	35505	11094			GM1_siCD59_nobugs-17.czi	siCD59	nobugs	4	0.344471	3373.13	51426	7195
GM1_siNT_nobugs-15.czi	siNT	nobugs	4	0.339972	4419.13	24816	8568			GM1_siCD59_nobugs-17.czi	siCD59	nobugs	6	0.149137	4174.25	1072	2356
GM1_siNT_nobugs-16.czi	siNT	nobugs	2	0.681853	4887.89	57462	5835			GM1_siCD59_nobugs-17.czi	siCD59	nobugs	7	0.180482	3488.92	68910	14073
GM1_siNT_nobugs-17.czi	siNT	nobugs	4	0.221969	8231.27	1634	2945			GM1_siCD59_nobugs-18.czi	siCD59	nobugs	2	0.454031	3539.96	52902	5509
GM1_siNT_nobugs-17.czi	siNT	nobugs	5	0.767361	5623.51	39944	5146			GM1_siCD59_nobugs-19.czi	siCD59	nobugs	2	0.372217	4687.63	75155	10088
GM1_siNT_nobugs-17.czi	siNT	nobugs	6	0.899207	4076.19	40728	2931			GM1_siCD59_nobugs-20.czi	siCD59	nobugs	1	0.380267	3247.34	64010	10956
GM1_siNT_nobugs-18.czi	siNT	nobugs	2	0.919115	3328.55	31907	2367			GM1_siCD59_nobugs-21.czi	siCD59	nobugs	2	0.324243	3458	75807	7901
GM1_siNT_nobugs-18.czi	siNT	nobugs	3	0.804235	4158.77	20055	2213			GM1_siCD59_nobugs-21.czi	siCD59	nobugs	3	0.151159	4349.4	77164	13110
GM1_siNT_nobugs-18.czi	siNT	nobugs	4	0.940328	3542.56	24576	1414			GM1_siCD59_nobugs-22.czi	siCD59	nobugs	3	0.690698	4437.47	59174	4737
GM1_siNT_nobugs-18.czi	siNT	nobugs	6	0.758881	3035.68	28027	1886			GM1_siCD59_nobugs-22.czi	siCD59	nobugs	4	0.407294	4524.6	44683	7528
GM1_siNT_nobugs-18.czi	siNT	nobugs	7	0.857653	3312.76	40646	3370			GM1_siCD59_nobugs-23.czi	siCD59	nobugs	1	0.192959	6707.74	1015	2701
GM1_siNT_nobugs-19.czi	siNT	nobugs	3	0.894643	3917.02	67688	3308			GM1_siCD59_nobugs-23.czi	siCD59	nobugs	2	0.2913	4752.05	54800	11877
GM1_siNT_nobugs-20.czi	siNT	nobugs	3	0.638785	4226.54	41087	5992			GM1_siCD59_nobugs-24.czi	siCD59	nobugs	2	0.41452	3475	67871	7386
GM1_siNT_nobugs-20.czi	siNT	nobugs	4	0.803752	4085.82	41207	4090			GM1_siCD59_nobugs-24.czi	siCD59	nobugs	4	0.148976	4972.71	39996	13328
GM1_siNT_nobugs-21.czi	siNT	nobugs	2	0.819602	3427.07	20939	2540			GM1_siCD59_nobugs-25.czi	siCD59	nobugs	1	0.119574	5045.81	49693	12999
GM1_siNT_nobugs-21.czi	siNT	nobugs	3	0.535441	3357.41	41691	6422			GM1_siCD59_nobugs-26.czi	siCD59	nobugs	2	0.123141	5064.4	58876	7162
GM1_siNT_nobugs-21.czi	siNT	nobugs	4	0.859028	3333.93	28605	3078			GM1_siCD59_nobugs-27.czi	siCD59	nobugs	2	0.0700286	4187.58	63011	13616
GM1_siNT_nobugs-21.czi	siNT	nobugs	5	0.558858	3621.26	40758	6420			GM1_siCD59_nobugs-28.czi	siCD59	nobugs	1	0.38542	4700.76	12777	4376
GM1_siNT_nobugs-22.czi	siNT	nobugs	4	0.929907	3951.11	52643	2679			GM1_siCD59_nobugs-28.czi	siCD59	nobugs	2	0.223232	3954.61	27733	8429
GM1_siNT_nobugs-23.czi	siNT	nobugs	6	0.85732	3088.27	48860	3353			GM1_siCD59_nobugs-29.czi	siCD59	nobugs	3	0.776688	3728.42	44840	4510
GM1_siNT_nobugs-23.czi	siNT	nobugs	7	0.732725	3708.2	41310	4541			GM1_siCD59_nobugs-29.czi	siCD59	nobugs	4	0.602479	3658.78	59131	4683
GM1_siNT_nobugs-24.czi	siNT	nobugs	1	0.893	2929.91	58321	3130			GM1_siCD59_nobugs-29.czi	siCD59	nobugs	5	0.587754	4299.12	50035	6585
GM1_siNT_nobugs-24.czi	siNT	nobugs	2	0.912121	2751.12	77821	3726			GM1_siCD59_nobugs-29.czi	siCD59	nobugs	6	0.947621	2978.49	47993	840
GM1_siNT_nobugs-25.czi	siNT	nobugs	2	0.780403	2749.58	42511	4266			GM1_siCD59_nobugs-30.czi	siCD59	nobugs	1	0.108995	4404.28	74795	14479
GM1_siNT_nobugs-25.czi	siNT	nobugs	3	0.922799	2695.01	63651	4187			GM1_siCD59_nobugs-31.czi	siCD59	nobugs	1	0.465215	4133.52	74410	8499
GM1_siNT_nobugs-26.czi	siNT	nobugs	4	0.808054	4143.42	48429	3889			GM1_siCD59_nobugs.czi	siCD59	nobugs	2	0.336129	3133.69	62380	5125
GM1_siNT_nobugs-26.czi	siNT	nobugs	6	0.793297	3791.87	45746	3430			GM1_siCD59_nobugs.czi	siCD59	nobugs	4	0.816808	3513.78	41974	3384
GM1_siNT_nobugs-26.czi	siNT	nobugs	7	0.862081	4167.63	28035	2586			GM1_siCD59_nobugs.czi	siCD59	nobugs	6	0.738351	3094.43	46775	3136
GM1_siNT_nobugs-27.czi	siNT	nobugs	3	0.763113	3762.12	53242	3948
GM1_siNT_nobugs-27.czi	siNT	nobugs	4	0.679177	4943.95	48598	5251
GM1_siNT_nobugs-28.czi	siNT	nobugs	1	0.902166	3324.91	45658	3061
GM1_siNT_nobugs-28.czi	siNT	nobugs	2	0.92647	3281.94	39648	2207
GM1_siNT_nobugs-29.czi	siNT	nobugs	1	0.859246	3315.81	66840	4402
GM1_siNT_nobugs-30.czi	siNT	nobugs	3	0.958414	3645.48	34110	1795
GM1_siNT_nobugs-30.czi	siNT	nobugs	4	0.954059	5190.87	46128	2089
GM1_siNT_nobugs-31.czi	siNT	nobugs	1	0.909357	3154.45	57609	2597
GM1_siNT_nobugs-31.czi	siNT	nobugs	2	0.885568	3193.56	39780	2956
GM1_siNT_nobugs-32.czi	siNT	nobugs	1	0.783382	3731.08	31026	3532
GM1_siNT_nobugs-32.czi	siNT	nobugs	2	0.709815	4119.96	25877	5092
GM1_siNT_nobugs-33.czi	siNT	nobugs	1	0.584977	5433.67	42309	6315
GM1_siNT_nobugs-33.czi	siNT	nobugs	3	0.656705	3326.85	52387	3362
GM1_siNT_nobugs-35.czi	siNT	nobugs	3	0.861036	3819.65	43318	2260
GM1_siNT_nobugs-35.czi	siNT	nobugs	4	0.996266	2993.33	35172	215
GM1_siNT_nobugs.czi	siNT	nobugs	1	0.845435	3079.92	45822	3349
GM1_siNT_nobugs.czi	siNT	nobugs	2	0.744457	3358.79	47338	4756

### Sheet: DeltaB challenge
file	knockdown	infection	nucleus	siNT_dB	nuclear_mCherry_mean	nucleus_area_px	n_region_px		file	knockdown	infection	nucleus	siCD59_dB	nuclear_mCherry_mean	nucleus_area_px	n_region_px
GM1_siNT_YPIIIdB-02.czi	siNT	YPIIIdB	2	0.914325	3159.67	56855	2884		GM1_siCD59_YPIIIdB-02.czi	siCD59	YPIIIdB	2	0.105178	4890.27	57814	14795
GM1_siNT_YPIIIdB-02.czi	siNT	YPIIIdB	3	0.910909	3299.25	67927	3448		GM1_siCD59_YPIIIdB-03.czi	siCD59	YPIIIdB	1	0.233559	3942.98	65642	13134
GM1_siNT_YPIIIdB-02.czi	siNT	YPIIIdB	4	0.78881	3532.61	64831	3702		GM1_siCD59_YPIIIdB-04.czi	siCD59	YPIIIdB	4	0.134706	3815.04	81750	17011
GM1_siNT_YPIIIdB-03.czi	siNT	YPIIIdB	1	0.834651	4861.69	42246	3407		GM1_siCD59_YPIIIdB-05.czi	siCD59	YPIIIdB	2	0.137115	4945.36	52394	11159
GM1_siNT_YPIIIdB-03.czi	siNT	YPIIIdB	2	0.948503	4004.79	34069	2008		GM1_siCD59_YPIIIdB-05.czi	siCD59	YPIIIdB	3	0.396623	5237.79	51292	9569
GM1_siNT_YPIIIdB-03.czi	siNT	YPIIIdB	3	0.238253	3569.25	55990	733		GM1_siCD59_YPIIIdB-06.czi	siCD59	YPIIIdB	2	0.371487	3080.77	48551	8036
GM1_siNT_YPIIIdB-03.czi	siNT	YPIIIdB	4	0.904005	4677.67	37181	2655		GM1_siCD59_YPIIIdB-06.czi	siCD59	YPIIIdB	3	0.134039	3457.43	55686	14380
GM1_siNT_YPIIIdB-04.czi	siNT	YPIIIdB	2	0.648314	4952.89	56155	5857		GM1_siCD59_YPIIIdB-06.czi	siCD59	YPIIIdB	4	0.234997	4074.3	22768	8065
GM1_siNT_YPIIIdB-05.czi	siNT	YPIIIdB	2	0.607678	4961.23	54821	5811		GM1_siCD59_YPIIIdB-07.czi	siCD59	YPIIIdB	2	0.348579	5749.01	73522	10707
GM1_siNT_YPIIIdB-06.czi	siNT	YPIIIdB	2	0.84522	5398.48	42910	3623		GM1_siCD59_YPIIIdB-07.czi	siCD59	YPIIIdB	4	0.461119	4420.75	76702	8985
GM1_siNT_YPIIIdB-07.czi	siNT	YPIIIdB	1	0.860024	3034.94	39838	1879		GM1_siCD59_YPIIIdB-08.czi	siCD59	YPIIIdB	1	0.378432	4769.73	40640	9103
GM1_siNT_YPIIIdB-07.czi	siNT	YPIIIdB	4	0.978364	3119.81	44863	1448		GM1_siCD59_YPIIIdB-08.czi	siCD59	YPIIIdB	2	0.0894482	4698.51	43844	11722
GM1_siNT_YPIIIdB-08.czi	siNT	YPIIIdB	2	0.559987	4577.76	66708	7953		GM1_siCD59_YPIIIdB-08.czi	siCD59	YPIIIdB	4	0.572189	3151.12	51634	5388
GM1_siNT_YPIIIdB-08.czi	siNT	YPIIIdB	3	0.672206	3491.66	91518	5193		GM1_siCD59_YPIIIdB-09.czi	siCD59	YPIIIdB	1	0.139213	3583.26	55621	12351
GM1_siNT_YPIIIdB-09.czi	siNT	YPIIIdB	2	0.819706	3101.54	70384	3836		GM1_siCD59_YPIIIdB-10.czi	siCD59	YPIIIdB	2	0.29507	5409.2	45427	8378
GM1_siNT_YPIIIdB-09.czi	siNT	YPIIIdB	4	0.751469	3295.71	50635	3795		GM1_siCD59_YPIIIdB-10.czi	siCD59	YPIIIdB	3	0.580458	5431.87	51802	7242
GM1_siNT_YPIIIdB-10.czi	siNT	YPIIIdB	3	0.840217	3526.36	49344	3188		GM1_siCD59_YPIIIdB-11.czi	siCD59	YPIIIdB	2	0.666657	4955.03	74593	7059
GM1_siNT_YPIIIdB-10.czi	siNT	YPIIIdB	4	0.683077	3528.72	38456	4300		GM1_siCD59_YPIIIdB-11.czi	siCD59	YPIIIdB	3	0.54821	4667.45	38395	3743
GM1_siNT_YPIIIdB-10.czi	siNT	YPIIIdB	5	0.882181	3394.94	41944	2453		GM1_siCD59_YPIIIdB-12.czi	siCD59	YPIIIdB	2	0.0611904	4295.32	67684	15251
GM1_siNT_YPIIIdB-11.czi	siNT	YPIIIdB	2	0.916332	3323.44	27633	2546		GM1_siCD59_YPIIIdB-12.czi	siCD59	YPIIIdB	3	0.576108	3876.15	2186	1687
GM1_siNT_YPIIIdB-11.czi	siNT	YPIIIdB	3	0.638038	3877.2	66963	5028		GM1_siCD59_YPIIIdB-13.czi	siCD59	YPIIIdB	2	0.0794711	4325.5	67557	14739
GM1_siNT_YPIIIdB-11.czi	siNT	YPIIIdB	4	0.91191	4216.47	41928	5170		GM1_siCD59_YPIIIdB-13.czi	siCD59	YPIIIdB	3	0.590613	3881.13	2191	1636
GM1_siNT_YPIIIdB-12.czi	siNT	YPIIIdB	2	0.87438	3134.4	52734	2611		GM1_siCD59_YPIIIdB-14.czi	siCD59	YPIIIdB	1	0.0230197	4557.88	37376	12230
GM1_siNT_YPIIIdB-12.czi	siNT	YPIIIdB	3	0.612997	4158.72	44501	3868		GM1_siCD59_YPIIIdB-14.czi	siCD59	YPIIIdB	2	0.561641	3079.16	63357	6206
GM1_siNT_YPIIIdB-13.czi	siNT	YPIIIdB	1	0.944296	3088.83	49094	1391		GM1_siCD59_YPIIIdB-15.czi	siCD59	YPIIIdB	1	0.75172	3981.88	72374	4044
GM1_siNT_YPIIIdB-13.czi	siNT	YPIIIdB	2	0.931712	3047.2	48446	1718		GM1_siCD59_YPIIIdB-15.czi	siCD59	YPIIIdB	2	0.773216	4042.29	58770	5221
GM1_siNT_YPIIIdB-13.czi	siNT	YPIIIdB	3	0.871027	3354.81	28766	2002		GM1_siCD59_YPIIIdB-15.czi	siCD59	YPIIIdB	3	0.967855	4004.65	1053	212
GM1_siNT_YPIIIdB-14.czi	siNT	YPIIIdB	3	0.646489	4526.25	42513	6306		GM1_siCD59_YPIIIdB-15.czi	siCD59	YPIIIdB	4	0.654158	5367.81	60951	5868
GM1_siNT_YPIIIdB-14.czi	siNT	YPIIIdB	4	0.871376	3754.14	41400	2861		GM1_siCD59_YPIIIdB-15.czi	siCD59	YPIIIdB	5	0.499963	5300.32	21955	6052
GM1_siNT_YPIIIdB-15.czi	siNT	YPIIIdB	3	0.884399	6899.04	58574	3979		GM1_siCD59_YPIIIdB-16.czi	siCD59	YPIIIdB	3	0.0616214	4128.74	45845	13055
GM1_siNT_YPIIIdB-16.czi	siNT	YPIIIdB	2	0.82457	2875.36	69845	3926		GM1_siCD59_YPIIIdB-17.czi	siCD59	YPIIIdB	2	0.0407236	5702.46	47350	13240
GM1_siNT_YPIIIdB-16.czi	siNT	YPIIIdB	4	0.829656	3118.04	43468	3574		GM1_siCD59_YPIIIdB.czi	siCD59	YPIIIdB	3	0.274725	5871.56	36140	9544
GM1_siNT_YPIIIdB-16.czi	siNT	YPIIIdB	5	0.845712	3297.03	38973	3668
GM1_siNT_YPIIIdB-17.czi	siNT	YPIIIdB	2	0.951018	3156.37	38411	2104
GM1_siNT_YPIIIdB-17.czi	siNT	YPIIIdB	3	0.932791	3414.21	34476	4067
GM1_siNT_YPIIIdB-18.czi	siNT	YPIIIdB	1	0.840104	3241.97	59731	4385
GM1_siNT_YPIIIdB-18.czi	siNT	YPIIIdB	2	0.867904	2938.08	38419	2898
GM1_siNT_YPIIIdB-19.czi	siNT	YPIIIdB	3	0.844246	3805.5	31330	4221
GM1_siNT_YPIIIdB-19.czi	siNT	YPIIIdB	5	0.915427	3478.57	32988	3461
GM1_siNT_YPIIIdB-20.czi	siNT	YPIIIdB	3	0.906298	4519.46	47157	3169
GM1_siNT_YPIIIdB-20.czi	siNT	YPIIIdB	4	0.83162	4328.35	28045	2944
GM1_siNT_YPIIIdB-20.czi	siNT	YPIIIdB	6	0.812816	5052.75	30163	4122
GM1_siNT_YPIIIdB-21.czi	siNT	YPIIIdB	3	0.830072	6060.15	55574	3313
GM1_siNT_YPIIIdB-22.czi	siNT	YPIIIdB	4	0.734958	6368.16	62523	4961
GM1_siNT_YPIIIdB-23.czi	siNT	YPIIIdB	3	0.831901	3118.83	49821	3662
GM1_siNT_YPIIIdB-24.czi	siNT	YPIIIdB	2	0.940205	2901.24	53550	2525
GM1_siNT_YPIIIdB-24.czi	siNT	YPIIIdB	3	0.885156	2983.14	52812	3293
GM1_siNT_YPIIIdB-25.czi	siNT	YPIIIdB	1	0.89685	3335.11	42145	3094
GM1_siNT_YPIIIdB-25.czi	siNT	YPIIIdB	2	0.920203	3382.62	65341	3206
GM1_siNT_YPIIIdB-25.czi	siNT	YPIIIdB	3	0.823692	3557.11	52475	4122
GM1_siNT_YPIIIdB-26.czi	siNT	YPIIIdB	2	0.903546	3355.93	44737	2945
GM1_siNT_YPIIIdB-26.czi	siNT	YPIIIdB	3	0.868426	3347.04	69578	3584
GM1_siNT_YPIIIdB-26.czi	siNT	YPIIIdB	4	0.841215	3594.28	57375	4189
GM1_siNT_YPIIIdB.czi	siNT	YPIIIdB	3	0.904028	3756.22	37487	2621
GM1_siNT_YPIIIdB.czi	siNT	YPIIIdB	4	0.7229	3381.02	39648	3535
GM1_siNT_YPIIIdB.czi	siNT	YPIIIdB	5	0.859204	3630.2	35782	2867

### Sheet: WT challenge
file	knockdown	infection	nucleus	R	nuclear_mCherry_mean	nucleus_area_px	n_region_px			file	knockdown	infection	nucleus	R	nuclear_mCherry_mean	nucleus_area_px	n_region_px
GM1_siNT_YPIIIWT-02.czi	siNT	YPIIIWT	2	0.600965	4398.29	38963	4152			GM1_siCD59_YPIIIWT-02.czi	siCD59	YPIIIWT	6	0.260408	6472.85	60757	12060
GM1_siNT_YPIIIWT-02.czi	siNT	YPIIIWT	3	0.903475	3249.56	54803	3099			GM1_siCD59_YPIIIWT-03.czi	siCD59	YPIIIWT	2	0.0430435	4966.75	62357	15708
GM1_siNT_YPIIIWT-03.czi	siNT	YPIIIWT	1	0.849002	3096.63	61810	3534			GM1_siCD59_YPIIIWT-04.czi	siCD59	YPIIIWT	1	0.098996	6179.18	47705	13188
GM1_siNT_YPIIIWT-04.czi	siNT	YPIIIWT	1	0.676464	3713.38	30006	3005			GM1_siCD59_YPIIIWT-05.czi	siCD59	YPIIIWT	1	0.251481	5578.22	57649	14775
GM1_siNT_YPIIIWT-06.czi	siNT	YPIIIWT	4	0.875724	3365.28	58420	4705			GM1_siCD59_YPIIIWT-05.czi	siCD59	YPIIIWT	2	0.477971	3238.66	56398	4632
GM1_siNT_YPIIIWT-07.czi	siNT	YPIIIWT	1	0.769754	4174.09	29027	3977			GM1_siCD59_YPIIIWT-06.czi	siCD59	YPIIIWT	1	0.0932985	3237.71	77371	12850
GM1_siNT_YPIIIWT-08.czi	siNT	YPIIIWT	3	0.874451	3996.81	46561	2628			GM1_siCD59_YPIIIWT-07.czi	siCD59	YPIIIWT	1	0.0514599	5517.59	51550	14425
GM1_siNT_YPIIIWT-08.czi	siNT	YPIIIWT	4	0.910717	3104.87	37748	949			GM1_siCD59_YPIIIWT-07.czi	siCD59	YPIIIWT	4	0.0903795	4722.98	47097	13299
GM1_siNT_YPIIIWT-09.czi	siNT	YPIIIWT	2	0.710268	4274.18	36694	2326			GM1_siCD59_YPIIIWT-07.czi	siCD59	YPIIIWT	5	0.793567	2923.62	1993	313
GM1_siNT_YPIIIWT-09.czi	siNT	YPIIIWT	3	0.874715	4460.36	55204	3476			GM1_siCD59_YPIIIWT-08.czi	siCD59	YPIIIWT	1	0.0829301	6989.41	64705	14749
GM1_siNT_YPIIIWT-10.czi	siNT	YPIIIWT	1	0.874964	3495.66	58787	852			GM1_siCD59_YPIIIWT-09.czi	siCD59	YPIIIWT	1	0.201991	8962.05	48827	13327
GM1_siNT_YPIIIWT-10.czi	siNT	YPIIIWT	2	0.870453	4006.34	38847	3184			GM1_siCD59_YPIIIWT-10.czi	siCD59	YPIIIWT	2	0.1016	7106.87	58555	14722
GM1_siNT_YPIIIWT-10.czi	siNT	YPIIIWT	3	0.891444	3883.4	39782	2828			GM1_siCD59_YPIIIWT-11.czi	siCD59	YPIIIWT	3	0.111037	9937.46	56312	14911
GM1_siNT_YPIIIWT-11.czi	siNT	YPIIIWT	1	0.96432	3121.9	50252	2018			GM1_siCD59_YPIIIWT-12.czi	siCD59	YPIIIWT	2	0.448161	5774.95	41846	8310
GM1_siNT_YPIIIWT-11.czi	siNT	YPIIIWT	2	0.949019	3740.01	15579	1335			GM1_siCD59_YPIIIWT-12.czi	siCD59	YPIIIWT	3	0.875717	4022.18	46756	2767
GM1_siNT_YPIIIWT-12.czi	siNT	YPIIIWT	3	0.982751	3236.16	41796	2412			GM1_siCD59_YPIIIWT-13.czi	siCD59	YPIIIWT	2	0.300887	4027.38	23187	6840
GM1_siNT_YPIIIWT-12.czi	siNT	YPIIIWT	4	0.948908	4078.53	42961	2116			GM1_siCD59_YPIIIWT-13.czi	siCD59	YPIIIWT	3	0.701492	3482.16	26808	4495
GM1_siNT_YPIIIWT-13.czi	siNT	YPIIIWT	2	0.89712	4223.43	31500	2925			GM1_siCD59_YPIIIWT-13.czi	siCD59	YPIIIWT	4	0.0503627	4072.13	58906	12518
GM1_siNT_YPIIIWT-13.czi	siNT	YPIIIWT	3	0.905815	3667.96	49865	1714			GM1_siCD59_YPIIIWT-13.czi	siCD59	YPIIIWT	5	0.759988	3672.11	56634	3170
GM1_siNT_YPIIIWT-13.czi	siNT	YPIIIWT	4	0.925631	4420.63	22773	2374			GM1_siCD59_YPIIIWT-14.czi	siCD59	YPIIIWT	2	0.176919	7340.67	61493	14750
GM1_siNT_YPIIIWT-14.czi	siNT	YPIIIWT	1	0.870755	3302.52	55049	3737			GM1_siCD59_YPIIIWT-15.czi	siCD59	YPIIIWT	2	0.192421	6584.35	70424	15855
GM1_siNT_YPIIIWT-15.czi	siNT	YPIIIWT	1	0.590752	4595.38	28943	4689			GM1_siCD59_YPIIIWT-16.czi	siCD59	YPIIIWT	1	0.484297	9360.26	35337	8062
GM1_siNT_YPIIIWT-15.czi	siNT	YPIIIWT	2	0.787854	4573.52	16391	3942			GM1_siCD59_YPIIIWT-16.czi	siCD59	YPIIIWT	2	0.573453	8818.92	33068	7076
GM1_siNT_YPIIIWT-16.czi	siNT	YPIIIWT	2	0.329088	3799.13	46667	6212			GM1_siCD59_YPIIIWT-16.czi	siCD59	YPIIIWT	3	0.327468	5960.38	67270	8947
GM1_siNT_YPIIIWT-17.czi	siNT	YPIIIWT	1	0.691982	3988.98	8277	2859			GM1_siCD59_YPIIIWT-17.czi	siCD59	YPIIIWT	1	0.496713	10062.8	31577	7932
GM1_siNT_YPIIIWT-18.czi	siNT	YPIIIWT	1	0.850594	6410.28	49501	4017			GM1_siCD59_YPIIIWT-17.czi	siCD59	YPIIIWT	2	0.552572	9064.59	29222	7139
GM1_siNT_YPIIIWT-19.czi	siNT	YPIIIWT	2	0.867554	5592.79	50656	3817			GM1_siCD59_YPIIIWT-17.czi	siCD59	YPIIIWT	3	0.618589	6255.91	62842	6457
GM1_siNT_YPIIIWT-20.czi	siNT	YPIIIWT	2	0.783278	4115.33	42691	3802			GM1_siCD59_YPIIIWT-18.czi	siCD59	YPIIIWT	1	0.210035	5071.08	36232	11843
GM1_siNT_YPIIIWT-20.czi	siNT	YPIIIWT	3	0.713568	4689.57	36838	3837			GM1_siCD59_YPIIIWT-19.czi	siCD59	YPIIIWT	2	0.333077	8014.74	52803	12028
GM1_siNT_YPIIIWT-20.czi	siNT	YPIIIWT	4	0.760227	4323.42	57467	5212			GM1_siCD59_YPIIIWT-19.czi	siCD59	YPIIIWT	3	0.611357	6074	61169	7093
GM1_siNT_YPIIIWT-21.czi	siNT	YPIIIWT	1	0.906791	3770.61	30738	2862			GM1_siCD59_YPIIIWT-20.czi	siCD59	YPIIIWT	3	0.128135	6212.34	55028	14193
GM1_siNT_YPIIIWT-21.czi	siNT	YPIIIWT	2	0.932305	3760.83	28696	2338			GM1_siCD59_YPIIIWT-21.czi	siCD59	YPIIIWT	1	0.301139	6701.06	52076	11193
GM1_siNT_YPIIIWT-22.czi	siNT	YPIIIWT	1	0.918208	5041.2	50125	2770			GM1_siCD59_YPIIIWT-22.czi	siCD59	YPIIIWT	1	0.0438113	8454.76	23907	10409
GM1_siNT_YPIIIWT-22.czi	siNT	YPIIIWT	2	0.922243	4682.07	61190	3376			GM1_siCD59_YPIIIWT-22.czi	siCD59	YPIIIWT	2	0.381737	5237.76	50404	8883
GM1_siNT_YPIIIWT-22.czi	siNT	YPIIIWT	3	0.837246	4980.09	48019	3997			GM1_siCD59_YPIIIWT-22.czi	siCD59	YPIIIWT	3	0.485804	8135.18	32782	6647
GM1_siNT_YPIIIWT-23.czi	siNT	YPIIIWT	1	0.775628	4441.61	64196	4382			GM1_siCD59_YPIIIWT-23.czi	siCD59	YPIIIWT	2	0.583567	2902.85	51778	598
GM1_siNT_YPIIIWT-23.czi	siNT	YPIIIWT	2	0.785141	4646.3	51948	3890			GM1_siCD59_YPIIIWT-23.czi	siCD59	YPIIIWT	3	0.412401	5486.3	58974	11107
GM1_siNT_YPIIIWT-23.czi	siNT	YPIIIWT	3	0.767174	4508.17	47335	4382			GM1_siCD59_YPIIIWT-24.czi	siCD59	YPIIIWT	1	0.500274	2914.26	46799	807
GM1_siNT_YPIIIWT-24.czi	siNT	YPIIIWT	1	0.534837	4045.47	32940	4738			GM1_siCD59_YPIIIWT-24.czi	siCD59	YPIIIWT	2	0.315562	5683.42	50871	13181
GM1_siNT_YPIIIWT-25.czi	siNT	YPIIIWT	1	0.927162	4249.19	25795	2060			GM1_siCD59_YPIIIWT-25.czi	siCD59	YPIIIWT	1	0.0523688	7705.13	43345	13014
GM1_siNT_YPIIIWT-25.czi	siNT	YPIIIWT	2	0.956912	3469.44	8676	515			GM1_siCD59_YPIIIWT-26.czi	siCD59	YPIIIWT	1	0.219498	7377.94	41556	11192
GM1_siNT_YPIIIWT-25.czi	siNT	YPIIIWT	3	0.891043	5601.38	29781	3180			GM1_siCD59_YPIIIWT-27.czi	siCD59	YPIIIWT	1	0.0339744	8805.44	29841	11356
GM1_siNT_YPIIIWT-25.czi	siNT	YPIIIWT	5	0.965001	3439.36	30095	223			GM1_siCD59_YPIIIWT-28.czi	siCD59	YPIIIWT	1	0.231643	4660.59	37740	12395
GM1_siNT_YPIIIWT-25.czi	siNT	YPIIIWT	7	0.952754	4605.3	11155	1131			GM1_siCD59_YPIIIWT-29.czi	siCD59	YPIIIWT	1	0.232182	5796.3	45850	11045
GM1_siNT_YPIIIWT-25.czi	siNT	YPIIIWT	8	0.970084	3879.69	21601	1086			GM1_siCD59_YPIIIWT-30.czi	siCD59	YPIIIWT	2	0.0964718	5507.51	43401	14678
GM1_siNT_YPIIIWT-26.czi	siNT	YPIIIWT	1	0.786281	3682.51	34505	2980			GM1_siCD59_YPIIIWT.czi	siCD59	YPIIIWT	3	0.390278	4494.85	59258	9937
GM1_siNT_YPIIIWT-26.czi	siNT	YPIIIWT	2	0.851251	3018.44	50514	3829			GM1_siCD59_YPIIIWT.czi	siCD59	YPIIIWT	5	0.268382	5180.27	49903	9802
GM1_siNT_YPIIIWT-27.czi	siNT	YPIIIWT	1	0.934347	5143.71	47902	2216			GM1_siCD59_YPIIIWT.czi	siCD59	YPIIIWT	6	0.186818	5523.96	38405	10293
GM1_siNT_YPIIIWT-27.czi	siNT	YPIIIWT	2	0.87913	4146.12	37750	2811
GM1_siNT_YPIIIWT-27.czi	siNT	YPIIIWT	3	0.857265	4369.96	34044	2780
GM1_siNT_YPIIIWT-27.czi	siNT	YPIIIWT	4	0.907826	4042.3	41339	2978
GM1_siNT_YPIIIWT-28.czi	siNT	YPIIIWT	1	0.900183	5012.25	53737	3340
GM1_siNT_YPIIIWT-29.czi	siNT	YPIIIWT	1	0.915221	5961.77	40110	2876
GM1_siNT_YPIIIWT-30.czi	siNT	YPIIIWT	2	0.617168	5159.36	63586	5205
GM1_siNT_YPIIIWT-31.czi	siNT	YPIIIWT	1	0.71871	3964.55	36094	3582
GM1_siNT_YPIIIWT-31.czi	siNT	YPIIIWT	2	0.663672	4202.2	28400	4071
GM1_siNT_YPIIIWT-32.czi	siNT	YPIIIWT	1	0.860496	4594.47	22451	2582
GM1_siNT_YPIIIWT-32.czi	siNT	YPIIIWT	2	0.360771	10314.3	32349	9739
GM1_siNT_YPIIIWT-32.czi	siNT	YPIIIWT	3	0.79803	7756.86	34748	3633
GM1_siNT_YPIIIWT-33.czi	siNT	YPIIIWT	3	0.127898	3307.61	81502	9639
GM1_siNT_YPIIIWT-33.czi	siNT	YPIIIWT	5	0.479642	3046.61	54101	4219
GM1_siNT_YPIIIWT.czi	siNT	YPIIIWT	1	0.904954	3943.28	35399	3066
GM1_siNT_YPIIIWT.czi	siNT	YPIIIWT	2	0.866285	4324.65	38846	3237
